# The L-lactate dehydrogenases of *Pseudomonas aeruginosa* are conditionally regulated but both contribute to survival during macrophage infection

**DOI:** 10.1101/2024.03.21.586142

**Authors:** Lindsey C. Florek, Xi Lin, Yu-Cheng Lin, Min-Han Lin, Arijit Chakraborty, Alexa Price-Whelan, Liang Tong, Laurence Rahme, Lars E.P. Dietrich

## Abstract

*Pseudomonas aeruginosa* is an opportunistic pathogen that thrives in environments associated with human activity, including soil and water altered by agriculture or pollution. Because L-lactate is a significant product of plant and animal metabolism, it is available to serve as a carbon source for *P. aeruginosa* in the diverse settings it inhabits. Here, we evaluate *P. aeruginosa*’s production and use of its redundant L-lactate dehydrogenases, termed LldD and LldA. We confirm that the protein LldR represses *lldD* and identify a new transcription factor, called LldS, that activates *lldA*; these distinct regulators and the genomic contexts of *lldD* and *lldA* contribute to their differential expression. We demonstrate that the *lldD* and *lldA* genes are conditionally controlled in response to lactate isomers as well as to glycolate and ◻-hydroxybutyrate, which, like lactate, are ◻-hydroxycarboxylates. We also show that *lldA* is induced when iron availability is low. Our examination of *lldD* and *lldA* expression across depth in biofilms indicates a complex pattern that is consistent with the effects of glycolate production, iron availability, and cross-regulation on enzyme preference. Finally, macrophage infection assays revealed that both *lldD* and *lldA* contribute to persistence within host cells, underscoring the potential role of L-lactate as a carbon source during *P. aeruginosa*-eukaryote interactions. Together, these findings help us understand the metabolism of a key resource that may promote *P. aeruginosa*’s success as a resident of contaminated environments and animal hosts.

**Importance:** *Pseudomonas aeruginosa* is a major cause of lung infections in people with cystic fibrosis, hospital-acquired infections, and wound infections. It consumes L-lactate, which is found at substantial levels in human blood and tissues. In this study, we investigated the spatial regulation of two redundant enzymes, called LldD and LldA, which enable L-lactate metabolism in *P. aeruginosa* biofilms. We uncovered mechanisms and identified compounds that control *P. aeruginosa*’s LldD/LldA preference. We also showed that both enzymes contribute to its ability to survive within macrophages, a behavior that is thought to augment the chronicity and recalcitrance of infections. Our findings shed light on a key metabolic strategy used by *P. aeruginosa* and have the potential to inform the development of therapies targeting bacterial metabolism during infection.
