## Supplemental file 2 for "The L-lactate dehydrogenases of *Pseudomonas aeruginosa* are conditionally regulated but both contribute to survival during macrophage infection"

Well	Compound
A1	Negative Control
A2	L-Arabinose
A3	N-Acetyl-DGlucosamine
A4	D-Saccharic Acid
A5	Succinic Acid
A6	D-Galactose
A7	L-Aspartic Acid
A8	L-Proline
A9	D-Alanine
A10	D-Trehalose
A11	D-Mannose
A12	Dulcitol
B1	D-Serine
B2	D-Sorbitol
B3	Glycerol
B4	L-Fucose
B5	D-Glucuronic Acid
B6	D-Gluconic Acid
B7	D,L-α-GlycerolPhosphate
B8	D-Xylose
B9	L-Lactic Acid
B10	Formic Acid
B11	D-Mannitol
B12	L-Glutamic Acid
C1	D-Glucose-6- Phosphate
C2	D-Galactonic Acid-γ-Lactone
C3	D,L-Malic Acid
C4	D-Ribose
C5	Tween 20
C6	L-Rhamnose
C7	D-Fructose
C8	Acetic Acid
C9	α-D-Glucose
C10	Maltose
C11	D-Melibiose
C12	Thymidine
D1	L-Asparagine
D2	D-Aspartic Acid
D3	D-Glucosaminic Acid
D4	1,2-Propanediol
D5	Tween 40
D6	α-Keto-Glutaric Acid
D7	α-Keto-Butyric Acid
D8	α-Methyl-DGalactoside
D9	α-D-Lactose
D10	Lactulose
D11	Sucrose
D12	Uridine
E1	L-Glutamine
E2	m-Tartaric Acid
E3	D-Glucose-1- Phosphate
E4	D-Fructose-6- Phosphate
E5	Tween 80
E6	α-Hydroxy Glutaric Acid-γ- Lactone
E7	α-Hydroxy Butyric Acid
E8	ß-Methyl-DGlucoside
E9	Adonitol
E10	Maltotriose
E11	2-Deoxy Adenosine
E12	Adenosine
F1	Glycyl-L-Aspartic Acid
F2	Citric Acid
F3	myo-Inositol
F4	D-Threonine
F5	Fumaric Acid
F6	Bromo Succinic Acid
F7	Propionic Acid
F8	Mucic Acid
F9	Glycolic Acid
F10	Glyoxylic Acid
F11	D-Cellobiose
F12	Inosine
G1	Glycyl-LGlutamic Acid
G2	Tricarballylic Acid
G3	L-Serine
G4	L-Threonine
G5	L-Alanine
G6	L-Alanyl-Glycine
G7	Acetoacetic Acid
G8	N-Acetyl-ß-DMannosamine
G9	Mono Methyl Succinate
G10	Methyl Pyruvate
G11	D-Malic Acid
G12	L-Malic Acid
H1	Glycyl-L-Proline
H2	p-Hydroxy Phenyl Acetic Acid
H3	m-Hydroxy Phenyl Acetic Acid
H4	Tyramine
H5	D-Psicose
H6	L-Lyxose
H7	Glucuronamide
H8	Pyruvic Acid
H9	L-Galactonic Acid-γ-Lactone
H10	D-Galacturonic Acid
H11	Phenylethyl-amine
H12	2-Aminoethanol
